# Collective nuclear behavior shapes bilateral nuclear symmetry for subsequent left-right asymmetric morphogenesis in *Drosophila*

**DOI:** 10.1101/2020.10.15.340521

**Authors:** Dongsun Shin, Mitsutoshi Nakamura, Yoshitaka Morishita, Mototsugu Eiraku, Tomoko Yamakawa, Takeshi Sasamura, Masakazu Akiyama, Mikiko Inaki, Kenji Matsuno

## Abstract

Proper organ development often requires nuclei to move to a specific position within the cell. To determine how nuclear positioning affects left-right (LR) development in the *Drosophila* anterior midgut (AMG), we developed a surface-modeling method to measure and describe nuclear behavior at stages 13-14, captured in three-dimensional time-lapse movies. We describe the distinctive positioning and a novel *collective nuclear behavior* by which nuclei align LR-symmetrically along the anterior-posterior axis in the visceral muscles that overlie the midgut and are responsible for this organ’s LR-asymmetric development. Wnt4 signaling is crucial for the collective behavior and proper positioning of the nuclei, as are myosin II and LINC complex, without which the nuclei failed to align LR-symmetrically. The LR-symmetric positioning of the nuclei is important for the subsequent LR-asymmetric development of the AMG. We propose that the bilaterally symmetrical positioning of these nuclei may be mechanically coupled with subsequent LR-asymmetric morphogenesis.
