## Supplementary material for "Collective nuclear behavior shapes bilateral nuclear symmetry for subsequent left-right asymmetric morphogenesis in *Drosophila*": Raw data for Fig 5. Msp300 and zip are required for proper nuclear placement but not for collective nuclear arrangement.

### Sheet: fig_5
	RIGHT						LEFT
distance to the midline
The mean distance from the nuclei to the midline (µm)
	T1	T2	T3	T4			T1	T2	T3	T4
wt
wt_1_R	43.7035	43.0539	41.6855	42.9115		wt_1_L	38.0078	39.0623	40.0235	42.1194
wt_2_R	42.3211	43.9764	44.4304	45.2008		wt_2_L	41.0505	40.9139	40.9212	40.1609
wt_3_R	37.7599	38.418	37.7033	39.4439		wt_3_L	38.6061	38.7395	38.9645	38.8503
wt_4_R	42.5132	45.2684	41.3307	42.5627		wt_4_L	39.1135	42.2166	41.0652	42.2434
wt_5_R	38.2466	39.1578	40.8756	42.0721		wt_5_L	43.0058	40.1108	42.2304	42.8549
wt_6_R	46.151	48.7181	47.3592	46.693		wt_6_L	40.2218	40.8734	41.9387	40.4737
wt_7_R	40.3388	42.4953	43.4746	42.7509		wt_7_L	36.7916	37.7768	39.6169	36.4902
wt_8_R	40.1676	40.7704	41.6156	42.103		wt_8_L	38.13	38.5692	38.4956	38.5853
wt_9_R	35.5324	36.4137	36.1235	37.161		wt_9_L	40.9213	40.5439	43.1842	41.0901
wt_10_R	35.9447	35.5133	37.3371	37.8572		wt_10_L	44.9718	43.4419	43.213	44.6416
av_wt_mid_R	40.2679	41.3785	41.1936	41.8756		av_wt_mid_L	40.082	40.2248	40.9653	40.751
std_wt_mid_R	3.45089	4.12202	3.44796	2.99915		std_wt_mid_L	2.49836	1.75178	1.67809	2.37254
kash
kash_1_R	38.6634	38.3454	35.762	33.2441		kash_1_L	41.6607	41.9636	41.3864	40.0019
kash_2_R	33.9382	35.3209	33.1541	33.3218		kash_2_L	44.7947	41.2481	41.6881	41.4898
kash_3_R	36.3819	37.011	37.2498	36.7571		kash_3_L	32.012	32.3939	33.3903	30.8566
kash_4_R	38.3463	38.5166	38.5361	40.0391		kash_4_L	37.4364	36.5763	35.3592	38.2489
kash_5_R	36.4165	38.088	39.8419	38.8028		kash_5_L	36.9962	37.4235	40.9787	40.7425
kash_6_R	40.0322	40.4726	40.8218	41.0925		kash_6_L	38.2385	38.288	37.8563	37.2974
kash_7_R	39.3876	40.6507	40.7023	46.0002		kash_7_L	45.0621	42.5699	42.5337	42.2019
kash_8_R	38.0468	36.3471	32.6532	32.7895		kash_8_L	36.4124	34.368	41.3432	39.8458
kash_9_R	35.4306	37.5513	38.8921	40.4606		kash_9_L	46.7503	43.1569	42.4724	43.1867
kash_10_R	37.3048	38.8782	30.9845	30.353		kash_10_L	42.9657	41.1477	42.4715	38.015
av_kash_mid_R	37.3948	38.1182	36.8598	37.2861		av_kash_mid_L	40.2329	38.9136	39.948	39.1887
std_kash_mid_R	1.87571	1.67512	3.55278	4.84195		std_kash_mid_L	4.72073	3.68724	3.26545	3.48214
zip
zip_1_R	35.8144	33.8687	32.1374	30.4627		zip_1_L	43.8898	42.7626	43.4612	46.0614
zip_2_R	37.8252	35.7359	34.7969	35.3044		zip_2_L	36.7853	35.3183	37.0517	35.3679
zip_3_R	36.0034	36.7524	35.9344	35.1294		zip_3_L	40.7574	42.5767	41.6519	39.3052
zip_4_R	32.8867	32.9523	35.3143	37.5854		zip_4_L	41.4774	42.1673	40.8746	41.4234
zip_5_R	34.3764	36.2351	35.9336	34.2752		zip_5_L	40.3176	40.1577	40.2687	38.9946
zip_6_R	46.7183	43.5418	40.6249	43.7912		zip_6_L	45.0347	46.5853	45.5871	40.0954
zip_7_R	38.7817	38.096	38.8513	37.6059		zip_7_L	38.0105	38.6591	40.5979	39.099
zip_8_R	35.3955	35.9765	35.5253	35.6965		zip_8_L	38.811	43.6672	41.8133	42.4716
zip_9_R	40.4489	38.3759	36.2088	36.5736		zip_9_L	37.6562	39.8699	40.3317	43.1337
zip_10_R	35.5451	37.3569	36.4489	37.8107		zip_10_L	35.1083	37.6049	39.0149	41.4036
av_zip_mid_R	37.3796	36.8892	36.1776	36.4235		av_zip_mid_L	39.7848	40.9369	41.0653	40.7356
std_zip_mid_R	3.93907	2.89395	2.27354	3.37607		std_zip_mid_L	3.12696	3.27448	2.32932	2.88726
wt_vs_kash_R_F-test	0.0837227	0.0131076	0.930369	0.169755		wt_vs_kash_L_F-test	0.0717138	0.0370806	0.0602257	0.268437
wt_vs_kash_R_T-test	0.0327448	0.0324763	0.0126718	0.0201762		wt_vs_kash_L_T-test	0.929805	0.323215	0.39243	0.256278
* p < 0.05 ** p < 0.01 *** p < 0.001 NS = Not Significant	*	*	*	*			NS	NS	NS	NS
wt_vs_zip_R_F-test	0.699837	0.306788	0.230621	0.730059		wt_vs_zip_L_F-test	0.514251	0.0763828	0.342755	0.567891
wt_vs_zip_R_T-test	0.0981934	0.0113698	0.00119798	0.00126005		wt_vs_zip_L_T-test	0.817007	0.551849	0.913521	0.989764
* p < 0.05 ** p < 0.01 *** p < 0.001 NS = Not Significant	NS	*	**	**			NS	NS	NS	NS
collectivity index
The mean distance between nuclei and their closest posterior neighbor (µm)
	T1	T2	T3	T4			T1	T2	T3	T4
wt
wt_1_R	12.2098	11.2534	11.6933	15.0975		wt_1_L	10.6108	10.2536	11.0629	11.4263
wt_2_R	13.618	11.0998	12.5506	10.0451		wt_2_L	13.1813	10.4084	8.69527	14.6794
wt_3_R	12.1533	10.5802	11.1719	12.1835		wt_3_L	10.5852	10.2025	11.6013	13.4783
wt_4_R	14.1059	13.119	14.196	13.9204		wt_4_L	10.6932	10.7442	13.5092	11.372
wt_5_R	11.5971	12.5547	14.6579	17.2982		wt_5_L	10.6518	12.1358	12.5437	12.3417
wt_6_R	18.2177	14.4306	15.186	15.0311		wt_6_L	14.4523	13.8399	14.0349	15.2296
wt_7_R	13.6267	14.9555	16.1909	13.8607		wt_7_L	15.2141	13.1656	14.2931	12.404
wt_8_R	14.8792	14.069	14.3873	15.2966		wt_8_L	11.5132	12.1642	10.6026	9.5367
wt_9_R	13.7672	14.2549	13.1337	11.9094		wt_9_L	14.4703	15.1074	17.0467	14.415
wt_10_R	13.3031	12.7505	14.4463	16.6986		wt_10_L	13.2044	11.3835	9.26611	9.20361
av_wt_mid_R	13.7478	12.9068	13.7614	14.1341		av_wt_mid_L	12.4577	11.9405	12.2656	12.4087
std_wt_mid_R	1.86046	1.53812	1.58563	2.24268		std_wt_mid_L	1.85268	1.67269	2.54124	2.07761
kash
kash_1_R	12.9243	18.6731	16.6169	17.317		kash_1_L	9.33236	9.83191	10.9982	11.9721
kash_2_R	7.57745	7.53954	6.30116	8.48596		kash_2_L	11.5094	15.4881	12.62	13.7188
kash_3_R	9.91797	11.6722	10.8111	12.1309		kash_3_L	13.4129	12.7937	12.3475	10.2562
kash_4_R	9.519	9.41554	9.9553	9.38221		kash_4_L	10.0549	11.5167	10.5829	14.2069
kash_5_R	11.8907	13.1007	14.5919	13.9813		kash_5_L	12.5671	11.519	15.5796	12.7609
kash_6_R	9.37607	9.64236	12.7408	10.2427		kash_6_L	9.19959	14.305	13.5166	12.6297
kash_7_R	13.3059	13.6995	17.5936	13.0216		kash_7_L	12.7625	13.6201	15.1667	14.9727
kash_8_R	23.6265	23.442	20.1283	24.1511		kash_8_L	10.9164	12.108	14.1792	12.4121
kash_9_R	11.4748	12.4614	15.2149	18.7405		kash_9_L	15.0059	14.2317	14.8413	13.4909
kash_10_R	25.5225	24.0307	13.0691	12.7139		kash_10_L	22.6229	22.9914	21.019	14.0873
av_kash_coll_R	13.5135	14.3677	13.7023	14.0167		av_kash_coll_L	12.7384	13.8406	14.0851	13.0507
std_kash_coll_R	6.10015	5.78006	4.03472	4.81282		std_kash_coll_L	3.9368	3.61826	2.96922	1.34939
zip
zip_1_R	14.0462	13.0621	10.33	10.8765		zip_1_L	12.2895	11.735	10.8189	12.2421
zip_2_R	8.99312	11.6332	11.16	13.0319		zip_2_L	10.3401	11.9261	9.03983	12.9053
zip_3_R	11.9389	11.1858	11.1867	11.9781		zip_3_L	10.2137	7.09085	8.57451	10.4612
zip_4_R	10.3318	12.4937	13.6222	12.7332		zip_4_L	8.87742	9.51123	9.80596	10.1297
zip_5_R	15.2113	16.1107	15.4028	16.0441		zip_5_L	11.3924	11.9715	12.5257	13.393
zip_6_R	14.3168	17.2712	15.4427	15.4155		zip_6_L	17.6593	17.505	17.3852	13.8431
zip_7_R	10.7849	11.8904	11.9548	11.0882		zip_7_L	11.2382	12.6215	12.8834	15.4154
zip_8_R	11.1516	14.9508	15.8581	14.0265		zip_8_L	11.4826	13.1424	13.3026	13.2317
zip_9_R	7.98047	10.8682	12.4717	11.544		zip_9_L	11.379	12.5005	14.1045	11.348
zip_10_R	10.033	11.0655	11.0117	9.01993		zip_10_L	11.9442	14.943	12.0462	13.1279
av_zip_coll_R	11.4788	13.0532	12.8441	12.5758		av_zip_coll_L	11.6816	12.2947	12.0487	12.6097
std_zip_coll_R	2.38514	2.27631	2.08649	2.14987		std_zip_coll_L	2.31902	2.79701	2.64294	1.60705
wt_vs_kash_R_F-test	0.00157548	0.000536452	0.0103668	0.0327665		wt_vs_kash_L_F-test	0.0349065	0.0311295	0.650347	0.214575
wt_vs_kash_R_T-test	0.908804	0.449898	0.966112	0.945038		wt_vs_kash_L_T-test	0.840614	0.149074	0.158224	0.423164
* p < 0.05 ** p < 0.01 *** p < 0.001 NS = Not Significant	NS	NS	NS	NS			NS	NS	NS	NS
wt_vs_zip_R_F-test	0.470688	0.258445	0.425925	0.901856		wt_vs_zip_L_F-test	0.514091	0.141596	0.908854	0.455997
wt_vs_zip_R_T-test	0.0290451	0.868054	0.282918	0.130106		wt_vs_zip_L_T-test	0.419192	0.735066	0.853694	0.811455
* p < 0.05 ** p < 0.01 *** p < 0.001 NS = Not Significant	*	NS	NS	NS			NS	NS	NS	NS
