## Supplementary material for "Collective nuclear behavior shapes bilateral nuclear symmetry for subsequent left-right asymmetric morphogenesis in *Drosophila*": Raw data for Fig 4. dlp controls nuclear placement and collectivity.

### Sheet: fig_4
	RIGHT						LEFT
distance to the midline
The mean distance from the nuclei to the midline (µm)
	T1	T2	T3	T4			T1	T2	T3	T4
wt
wt_1_R	43.7035	43.0539	41.6855	42.9115		wt_1_L	38.0078	39.0623	40.0235	42.1194
wt_2_R	42.3211	43.9764	44.4304	45.2008		wt_2_L	41.0505	40.9139	40.9212	40.1609
wt_3_R	37.7599	38.418	37.7033	39.4439		wt_3_L	38.6061	38.7395	38.9645	38.8503
wt_4_R	42.5132	45.2684	41.3307	42.5627		wt_4_L	39.1135	42.2166	41.0652	42.2434
wt_5_R	38.2466	39.1578	40.8756	42.0721		wt_5_L	43.0058	40.1108	42.2304	42.8549
wt_6_R	46.151	48.7181	47.3592	46.693		wt_6_L	40.2218	40.8734	41.9387	40.4737
wt_7_R	40.3388	42.4953	43.4746	42.7509		wt_7_L	36.7916	37.7768	39.6169	36.4902
wt_8_R	40.1676	40.7704	41.6156	42.103		wt_8_L	38.13	38.5692	38.4956	38.5853
wt_9_R	35.5324	36.4137	36.1235	37.161		wt_9_L	40.9213	40.5439	43.1842	41.0901
wt_10_R	35.9447	35.5133	37.3371	37.8572		wt_10_L	44.9718	43.4419	43.213	44.6416
av_wt_mid_R	40.2679	41.3785	41.1936	41.8756		av_wt_mid_L	40.082	40.2248	40.9653	40.751
std_wt_mid_R	3.45089	4.12202	3.44796	2.99915		std_wt_mid_L	2.49836	1.75178	1.67809	2.37254
dlp
dlp_1_R	32.1069	36.0982	30.8544	31.3617		dlp_1_L	35.4754	34.8372	41.0411	38.9372
dlp_2_R	39.026	40.2059	42.619	42.7223		dlp_2_L	34.8276	35.7235	36.5498	36.3404
dlp_3_R	30.9019	31.4196	36.9789	41.405		dlp_3_L	42.1801	36.6146	34.4995	31.6313
dlp_4_R	29.6143	31.0831	30.971	36.5701		dlp_4_L	36.6413	37.3117	39.7207	37.8832
dlp_5_R	30.5333	28.795	27.2434	28.3013		dlp_5_L	35.2376	34.5895	40.6211	43.6117
dlp_6_R	34.9001	32.9336	36.2792	36.1649		dlp_6_L	36.5788	36.3813	35.8458	36.6222
dlp_7_R	34.8575	32.326	32.5742	36.7717		dlp_7_L	42.6076	39.7067	41.3209	42.4691
dlp_8_R	29.7509	29.7584	29.3845	30.5675		dlp_8_L	32.1275	30.9976	31.1117	32.8818
dlp_9_R	29.228	28.5243	28.9376	28.0561		dlp_9_L	32.3327	34.8984	34.263	33.7495
dlp_10_R	41.2738	41.1314	40.2831	42.9993		dlp_10_L	35.5799	35.8344	36.7653	39.5037
av_dlp_mid_R	33.2193	33.2276	33.6125	35.492		av_dlp_mid_L	36.3589	35.6895	37.1739	37.363
std_dlp_mid_R	4.20158	4.49665	5.16416	5.72675		std_dlp_mid_L	3.53028	2.22866	3.41921	3.94455
rescue
rescue_1_R	38.2695	39.5009	36.8942	38.2589		rescue_1_L	42.4698	42.6291	41.1579	39.697
rescue_2_R	42.1894	41.8806	41.6198	44.3772		rescue_2_L	36.4108	35.7802	36.6335	37.932
rescue_3_R	43.8014	43.442	46.6469	44.6051		rescue_3_L	39.196	40.6238	38.8468	43.2348
rescue_4_R	40.0331	39.702	38.4228	40.3937		rescue_4_L	44.9154	44.0094	48.0289	49.98
rescue_5_R	35.3534	38.1128	39.434	41.3052		rescue_5_L	36.2609	34.9599	34.3629	35.2425
av_rescue_mid_R	39.9294	40.5277	40.6036	41.788		av_rescue_mid_L	39.8506	39.6005	39.806	41.2173
std_rescue_mid_R	3.30929	2.11491	3.78939	2.70515		std_rescue_mid_L	3.79667	4.05547	5.24538	5.69338
wt_vs_dlp_R_F-test	0.566942	0.799744	0.244534	0.0674152		wt_vs_dlp_L_F-test	0.317619	0.484359	0.0454725	0.145924
wt_vs_dlp_R_T-test	0.000672879	0.000508627	0.00114525	0.00588017		wt_vs_dlp_L_T-test	0.0139733	8.16568e-05	0.0055643	0.0318045
* p < 0.05 ** p < 0.01 *** p < 0.001 NS = Not Significant	***	***	**	**			*	***	**	*
wt_vs_rescue_R_F-test	0.98652	0.21142	0.74383	0.905357		wt_vs_rescue_L_F-test	0.273249	0.0346594	0.004947	0.027976
wt_vs_rescue_R_T-test	0.858886	0.675256	0.766776	0.957036		wt_vs_rescue_L_T-test	0.888647	0.67762	0.523355	0.822746
* p < 0.05 ** p < 0.01 *** p < 0.001 NS = Not Significant	NS	NS	NS	NS			NS	NS	NS	NS
collectivity index
the mean distance between nuclei and their closest posterior neighbor (µm)
	T1	T2	T3	T4			T1	T2	T3	T4
wt
wt_1_R	12.2098	11.2534	11.6933	15.0975		wt_1_L	10.6108	10.2536	11.0629	11.4263
wt_2_R	13.618	11.0998	12.5506	10.0451		wt_2_L	13.1813	10.4084	8.69527	14.6794
wt_3_R	12.1533	10.5802	11.1719	12.1835		wt_3_L	10.5852	10.2025	11.6013	13.4783
wt_4_R	14.1059	13.119	14.196	13.9204		wt_4_L	10.6932	10.7442	13.5092	11.372
wt_5_R	11.5971	12.5547	14.6579	17.2982		wt_5_L	10.6518	12.1358	12.5437	12.3417
wt_6_R	18.2177	14.4306	15.186	15.0311		wt_6_L	14.4523	13.8399	14.0349	15.2296
wt_7_R	13.6267	14.9555	16.1909	13.8607		wt_7_L	15.2141	13.1656	14.2931	12.404
wt_8_R	14.8792	14.069	14.3873	15.2966		wt_8_L	11.5132	12.1642	10.6026	9.5367
wt_9_R	13.7672	14.2549	13.1337	11.9094		wt_9_L	14.4703	15.1074	17.0467	14.415
wt_10_R	13.3031	12.7505	14.4463	16.6986		wt_10_L	13.2044	11.3835	9.26611	9.20361
av_wt_coll_R	13.7478	12.9068	13.7614	14.1341		av_wt_coll_L	12.4577	11.9405	12.2656	12.4087
std_wt_coll_R	1.86046	1.53812	1.58563	2.24268		std_wt_coll_L	1.85268	1.67269	2.54124	2.07761
dlp
dlp_1_R	16.8744	16.3964	13.2835	15.416		dlp_1_L	13.7019	14.5878	17.2389	16.9208
dlp_2_R	11.6244	12.0923	12.4701	15.9214		dlp_2_L	11.9911	9.89674	12.8202	12.5196
dlp_3_R	14.7124	12.301	11.5603	13.0513		dlp_3_L	12.0605	14.4779	15.0359	14.5137
dlp_4_R	12.9084	13.4608	14.0878	10.8463		dlp_4_L	12.9396	11.3702	12.6659	11.5353
dlp_5_R	12.1238	19.1349	20.1809	21.1925		dlp_5_L	12.1314	11.7009	14.4578	12.6073
dlp_6_R	13.4745	14.2622	22.929	18.8952		dlp_6_L	13.3238	15.6071	14.7465	13.4956
dlp_7_R	14.8415	18.1148	18.3851	13.4631		dlp_7_L	15.3315	15.4211	14.5228	14.6023
dlp_8_R	12.3831	12.5723	12.5237	12.9029		dlp_8_L	13.4896	13.491	13.1861	13.3558
dlp_9_R	21.1022	18.3581	20.238	25.1604		dlp_9_L	14.7268	16.4708	15.6394	17.5502
dlp_10_R	17.0039	14.2765	15.8535	18.7533		dlp_10_L	14.05	15.3452	18.2042	17.6264
av_dlp_coll_R	14.7049	15.0969	16.1512	16.5602		av_dlp_coll_L	13.3746	13.8369	14.8518	14.4727
std_dlp_coll_R	2.92916	2.68745	4.00311	4.41372		std_dlp_coll_L	1.13593	2.16338	1.81187	2.19982
rescue
rescue_1_R	8.91675	9.77667	9.95644	11.7674		rescue_1_L	12.8351	9.44547	14.6739	13.4226
rescue_2_R	13.5198	17.2751	17.1854	18.0369		rescue_2_L	13.291	12.136	13.4539	14.3505
rescue_3_R	15.7635	13.9981	14.6589	17.8379		rescue_3_L	14.2792	19.2007	14.1138	14.4836
rescue_4_R	9.93374	10.4287	14.3049	11.3226		rescue_4_L	13.699	12.1288	16.2324	14.5927
rescue_5_R	9.46097	10.2362	10.2697	9.00055		rescue_5_L	8.51262	13.0754	10.6424	13.4037
av_rescue_coll_R	11.5189	12.3429	13.2751	13.5931		av_rescue_coll_L	12.5234	13.1973	13.8233	14.0506
std_rescue_coll_R	2.98073	3.23087	3.09483	4.1032		std_rescue_coll_L	2.30423	3.61939	2.05342	0.588256
wt_vs_dlp_R_F-test	0.192459	0.111849	0.0109576	0.0562587		wt_vs_dlp_L_F-test	0.161165	0.455266	0.327964	0.867575
wt_vs_dlp_R_T-test	0.3946	0.0382	0.0962336	0.138623		wt_vs_dlp_L_T-test	0.19874	0.0416902	0.0173394	0.0447617
* p < 0.05 ** p < 0.01 *** p < 0.001 NS = Not Significant	NS	*	NS	NS			NS	*	*	*
wt_vs_rescue_R_F-test	0.221123	0.0601839	0.0887109	0.122199		wt_vs_rescue_L_F-test	0.537943	0.0510833	0.721358	0.027019
wt_vs_rescue_R_T-test	0.0956551	0.647927	0.688436	0.742519		wt_vs_rescue_L_T-test	0.953122	0.364724	0.257553	0.112135
* p < 0.05 ** p < 0.01 *** p < 0.001 NS = Not Significant	NS	NS	NS	NS			NS	NS	NS	NS
